# Modelling ferroptosis in a human microglial line by sequential exposure to iron and GPX4 inhibition

**DOI:** 10.64898/2026.01.19.700282

**Authors:** Renaud Bussiere, Nikhil Tulsian, Cecilia Wieder, Dewi McConnaughie, Evie Tynan, Andrew Lowe, Esther Cheow, Matthew Choo, Jill Richardson, James A. Duce, Sébastien Gillotin

## Abstract

Excessive iron accumulation is a pathological feature of several neurodegenerative diseases (NDDs) and a growing body of evidence suggests that ferroptosis, an iron-dependent form of regulated cell death (RCD) driven by lipid peroxidation, is implicated in their pathogenesis. Microglia, the brain’s resident immune cells, buffer iron overload but become susceptible to ferroptotic death, exacerbating neuroinflammation and neuronal loss. To uncover the molecular events leading to microglial ferroptosis, we established a human microglial ferroptosis model using the HMC3 cell line. This model recapitulates core features of ferroptosis, including increased reactive oxygen species (ROS) and peroxidation of lipids at the membrane, both rescued by Ferrostatin-1 (Fer-1). We used this model to perform integrated multi-omics profiling and identified significant dysregulation in lipid species, notably an accumulation of sterols, including oxysterols such as the 7-oxo-cholesterol, alongside the oxidation of polyunsaturated fatty acid (PUFA) characteristic of ferroptosis. Transcriptomic and proteomic analyses corroborated these findings, revealing the upregulation of genes and proteins involved in the mevalonate pathway and cholesterol metabolism. Importantly, the increased expression of some of these key metabolic genes was also reversed by Fer-1 treatment, indicating their role in a pre-ferroptotic signature. Our model provides a novel platform for investigating early molecular events in microglia ferroptosis. Integrating these findings into future investigations could uncover new protective mechanisms against microglia ferroptosis at the crossroad between ROS level mitigation and sterol metabolism.
