## Supplemental Table 1 for "Modelling ferroptosis in a human microglial line by sequential exposure to iron and GPX4 inhibition"

### Sheet: Sheet1
Features	Compartment	Rank Iron vs DMSO	Rank RSL3 vs DMSO	Rank IronRSL3 vs DMSO
Cyto.STAR.ER.Profile.3/5.SER-Dark.-.Mean.per.Well	ER	1		2
Cyto.STAR.ER.Profile.5/5.SER-Saddle.-.StdDev.per.Well	ER	2		38
Cytoplasm.ER.SER.Saddle.2.px.-.StdDev.per.Well	ER	3		24
Cytoplasm.ER.SER.Valley.2.px.-.Mean.per.Well	ER	4		3
Cytoplasm.ER.SER.Saddle.2.px.-.Mean.per.Well	ER	5		11
Cyto.STAR.ER.Profile.3/5.SER-Saddle.-.StdDev.per.Well	ER	6
Cyto.STAR.ER.Profile.4/5.SER-Spot.-.StdDev.per.Well	ER	7		10
Cyto.STAR.ER.Profile.4/5.SER-Saddle.-.StdDev.per.Well	ER	8		17
Cytoplasm.ER.SER.Spot.2.px.-.Mean.per.Well	ER	9
Cyto.STAR.ER.Profile.2/5.SER-Saddle.-.StdDev.per.Well	ER	10
Cyto.STAR.ER.Profile.2/5.SER-Bright.-.Mean.per.Well	ER	11		36
Nucleus.STAR.Hoechst.Symmetry.03.-.Mean.per.Well	Nucleus	12
Cyto.STAR.ER.Profile.5/5.SP-Filter.-.Mean.per.Well	ER	13
Cyto.STAR.ER.Profile.4/5.SER-Saddle.-.Mean.per.Well	ER	14		15
Cyto.STAR.ER.Profile.5/5.-.Mean.per.Well	ER	15
Cyto.STAR.ER.Profile.5/5.SER-Bright.-.StdDev.per.Well	ER	16
Cyto.STAR.ER.Profile.5/5.SER-Edge.-.StdDev.per.Well	ER	17
Intensity.Nucleus.ER.Contrast.-.Mean.per.Well	ER	18
Intensity.Cytoplasm.RNA.Mean.-.Mean.per.Well	RNA	19
Cell.STAR.RNA.Symmetry.13.SP-Filter.-.Mean.per.Well	RNA	20
Cytoplasm.ER.SER.Valley.2.px.-.StdDev.per.Well	ER	21
CellRoundness.-.Mean.per.Well	Cell summaries	22		6
Cyto.STAR.ER.Threshold.Compactness.60%.SP-Filter.-.Mean.per.Well	ER	23
Cyto.STAR.ER.Threshold.Compactness.30%.SER-Dark.-.Mean.per.Well	ER	24
Cyto.STAR.Mito.Radial.Mean.Ratio.SP-Filter.-.StdDev.per.Well	Mito	25
Cyto.STAR.ER.Profile.4/5.SP-Filter.-.Mean.per.Well	ER	26
Cyto.STAR.ER.Threshold.Compactness.60%.SER-Dark.-.StdDev.per.Well	ER	27
Cyto.STAR.ER.Profile.1/5.SER-Saddle.-.StdDev.per.Well	ER	28
Cyto.STAR.ER.Profile.1/5.SER-Spot.-.StdDev.per.Well	ER	29
Cyto.STAR.ER.Profile.4/5.-.StdDev.per.Well	ER	30
Cyto.STAR.ER.Profile.2/5.SER-Edge.-.StdDev.per.Well	ER	31
Intensity.Cytoplasm.RNA.Sum.-.Mean.per.Well	RNA	32
Cytoplasm.ER.SER.Spot.2.px.-.StdDev.per.Well	ER	33
Cyto.STAR.ER.Profile.1/5.SER-Dark.-.Mean.per.Well	ER	34		5
Cyto.STAR.ER.Threshold.Compactness.60%.SER-Saddle.-.StdDev.per.Well	ER	35
Cyto.STAR.ER.Profile.2/5.-.Mean.per.Well	ER		1	9
Cyto.STAR.ER.Radial.Mean.Ratio.SP-Filter.-.Mean.per.Well	ER		2	25
Cyto.STAR.ER.Axial.Small.Length.-.StdDev.per.Well	ER		3	28
Cyto.STAR.ER.Threshold.Compactness.30%.-.Mean.per.Well	ER		4	16
Cyto.STAR.ER.Radial.Mean.-.StdDev.per.Well	ER		7	35
Cyto.STAR.ER.Profile.1/5.-.Mean.per.Well	ER		8	31
Cyto.STAR.ER.Symmetry.15.SER-Dark.-.Mean.per.Well	ER		9	26
Cyto.STAR.ER.Radial.Mean.Ratio.SER-Bright.-.Mean.per.Well	ER		10
Cyto.STAR.ER.Symmetry.05.SER-Dark.-.Mean.per.Well	ER		11
Cyto.STAR.ER.Axial.Small.Length.-.Mean.per.Well	ER		13
Cyto.STAR.ER.Radial.Relative.Deviation.-.Mean.per.Well	ER		16
Cyto.STAR.ER.Threshold.Compactness.40%.-.Mean.per.Well	ER		18
Cyto.STAR.ER.Symmetry.05.SER-Edge.-.Mean.per.Well	ER		19
Cyto.STAR.ER.Symmetry.02.SER-Dark.-.Mean.per.Well	ER		21
Cyto.STAR.ER.Symmetry.05.-.Mean.per.Well	ER		25
Cyto.STAR.ER.Radial.Mean.Ratio.SP-Filter.-.StdDev.per.Well	ER		26
Cyto.STAR.ER.Symmetry.04.SER-Dark.-.Mean.per.Well	ER		27
Cyto.STAR.ER.Symmetry.04.-.Mean.per.Well	ER		31
Cytoplasm.ER.SER.Edge.2.px.-.Mean.per.Well	ER		32	8
Cyto.STAR.ER.Profile.1/5.-.StdDev.per.Well	ER		33
Cyto.STAR.ER.Profile.3/5.SER-Hole.-.Mean.per.Well	ER			1
Cyto.STAR.ER.Profile.4/5.SER-Spot.-.Mean.per.Well	ER			4
Cyto.STAR.ER.Profile.1/5.SER-Hole.-.Mean.per.Well	ER			12
Cyto.STAR.ER.Profile.4/5.SER-Bright.-.Mean.per.Well	ER			13
Cyto.STAR.ER.Profile.3/5.SER-Edge.-.StdDev.per.Well	ER			20
Cytoplasm.ER.SER.Hole.2.px.-.Mean.per.Well	ER			22
Cyto.STAR.ER.Profile.3/5.SER-Dark.-.StdDev.per.Well	ER			27
Cyto.STAR.ER.Profile.4/5.SER-Bright.-.StdDev.per.Well	ER			29
Cyto.STAR.ER.Profile.2/5.SER-Hole.-.Mean.per.Well	ER			32
Cyto.STAR.ER.Profile.4/5.SER-Ridge.-.StdDev.per.Well	ER			33
Cyto.STAR.ER.Profile.3/5.SER-Hole.-.StdDev.per.Well	ER			37
Cyto.STAR.ER.Profile.1/5.SER-Edge.-.Mean.per.Well	ER			39
Cyto.STAR.Mito.Axial.Small.Length.SP-Filter.-.StdDev.per.Well	Mito		6	18
Cyto.STAR.Mito.Symmetry.05.-.Mean.per.Well	Mito		12
Cyto.STAR.Mito.Radial.Mean.SP-Filter.-.StdDev.per.Well	Mito		14
Cyto.STAR.Mito.Threshold.Compactness.40%.-.Mean.per.Well	Mito		22
Cyto.STAR.Mito.Profile.1/5.-.Mean.per.Well	Mito		23	30
Cyto.STAR.Mito.Threshold.Compactness.30%.-.Mean.per.Well	Mito		24
Cyto.STAR.Mito.Threshold.Compactness.50%.-.Mean.per.Well	Mito		28	34
Cyto.STAR.Mito.Profile.2/5.-.Mean.per.Well	Mito		29
Cyto.STAR.Mito.Axial.Small.Length.-.Mean.per.Well	Mito		34	21
Cyto.STAR.Mito.Radial.Mean.Ratio.SP-Filter.-.Mean.per.Well	Mito		35
Intensity.Cytoplasm.Mito.Sum.-.StdDev.per.Well	Mito			14
Cyto.STAR.Mito.Profile.4/5.SP-Filter.-.Mean.per.Well	Mito			19
Cyto.STAR.Mito.Axial.Small.Length.SP-Filter.-.Mean.per.Well	Mito			40
Nucleus.Area.[µm²].-.Mean.per.Well	Nucleus		5	7
Nucleus.Width.[µm].-.Mean.per.Well	Nucleus		15
Cell.STAR.RNA.Radial.Mean.Ratio.SP-Filter.-.Mean.per.Well	RNA		17
Cell.STAR.RNA.Symmetry.05.-.Mean.per.Well	RNA		20
Cell.STAR.RNA.Threshold.Compactness.30%.-.Mean.per.Well	RNA		30
Cell.STAR.RNA.Threshold.Compactness.60%.SP-Filter.-.StdDev.per.Well	RNA			23
